# A lipidomic exploration of the effects of high-intensity interval exercise in healthy men after metformin intake

**DOI:** 10.1101/2025.04.02.646809

**Authors:** René Neuhaus, Thomas Meikopoulos, Ana Gradillas, Carolina González-Riaño, Georgios Theodoridis, Stefanos Nikolaidis, Vassilis Mougios, Coral Barbas, Helen Gika, Alma Villaseñor

## Abstract

We have previously found that high-intensity interval exercise (HIIE) affected metformin pharmacokinetics, causing higher maximal plasma concentration compared with rest. In this scenario, changes in individual lipids could play an important role. The prolonged responses of the lipidome to HIIE have not been explored.

Thus, this study aimed to explore differences in the plasma lipidomic profiles between HIIE and rest, both under metformin treatment.

Nine healthy males participated in two sessions where they received 1,000 mg of metformin. In session A, they performed HIIE at an average intensity of 67% of maximum heart rate for a total duration of 76 min, whereas in session B they rested. Plasma was collected before taking metformin and during each session (in total 14 time points spanning 12 h). Samples were analysed through lipidomics using mass spectrometry. Paired Wilcoxon tests between sessions were applied for statistics.

We found several variations in the lipid profiles due to HIIE, which persisted until 4 h post-exercise. The main discriminant lipid classes were fatty acids, acyl carnitines, glycerophosphocholins, sphingomyelins, and triglycerides. These changes were followed in time up to 12 h, showing the effect of the meals taken during the session. We hypothesize the changes are a synergic effect of HIIE and metformin in the lipidome with the effect of HIIE being the predominant.

These findings provide important insights into the dynamic and complex physiological response of humans to intensive exercise under metformin intake.
