## Supplementary Table 3 for "A lipidomic exploration of the effects of high-intensity interval exercise in healthy men after metformin intake"

### Sheet: TableS3 (T3)
ESI	Compound Name	Formula	Monoisotopic mass	m/z	Adduct	RT (min)	p-value	FDR (p-BH)	Fold change
(+)	CAR(2:0)	C9H17NO4	203.115	204.123	[M+H]+	0.76	0.00390625	0.0891335	4.1199
(+)	CAR(16:0)	C23H45NO4	399.336	400.343	[M+H]+	2.29	0.0195312	0.136176	1.1881
(+)	CE(18:2)	C45H76O2	648.585	666.615	[M+NH4]+	15.18	0.0390625	0.184994	1.0992
(+)	Cer(d18:1/22:0)	C40H79NO3	621.606	622.613	[M+H]+	12.14	0.00390625	0.0891335	1.21349
(+)	Cer(d18:1/23:0)	C41H81NO3	635.62	636.627	[M+H]+	12.28	0.00390625	0.0891335	1.22283
(+)	Cer(d18:1/24:0)	C42H83NO3	649.637	650.645	[M+H]+	12.42	0.00390625	0.0891335	1.19534
(-)	FA(16:1)	C16H30O2	254.224	253.217	[M-H]-	2.46	0.0117188	0.108941	3.23351
(-)	FA(18:2)	C18H32O2	280.241	279.233	[M-H]-	2.74	0.0117188	0.108941	2.40139
(-)	FA(18:3)	C18H30O2	278.224	277.217	[M-H]-	2.24	0.0078125	0.103207	2.32384
(-)	FA(20:1)	C20H38O2	310.287	309.28	[M-H]-	4.13	0.0195312	0.136176	1.75808
(-)	FA(20:2)	C20H36O2	308.271	307.264	[M-H]-	3.56	0.0078125	0.103207	1.88014
(-)	FA(20:3)	C20H34O2	306.256	305.249	[M-H]-	3.05	0.0078125	0.103207	1.7747
(-)	FA(20:4)	C20H32O2	304.24	303.233	[M-H]-	2.65	0.00390625	0.0891335	1.4596
(+)	LPC(14:0)	C22H46NO7P	467.301	468.309	[M+H]+	1.73	0.0273438	0.159611	1.3128
(+)	LPE(22:6)	C27H44NO7P	525.286	526.293	[M+H]+	2.11	0.0390625	0.184994	0.829302
(+)	PC(14:0_18:2)	C40H76NO8P	729.531	730.539	[M+H]+	6.22	0.0117188	0.108941	1.48126
(+)	PC(14:0_20:4)	C42H76NO8P	753.53	754.537	[M+H]+	6.08	0.0195312	0.136176	1.49182
(+)	PC(15:0_16:0)	C39H78NO8P	719.544	720.551	[M+H]+	7.7	0.0273438	0.159611	1.37183
(+)	PC(16:0/16:0)	C40H80NO8P	733.563	734.57	[M+H]+	8.62	0.0195312	0.136176	1.21869
(+)	PC(16:0_18:0)	C42H84NO8P	761.593	762.6	[M+H]+	11.02	0.0195312	0.136176	1.21073
(+)	PC(17:0_20:4)	C45H82NO8P	795.577	796.585	[M+H]+	8.22	0.0390625	0.184994	1.21579
(+)	PC(18:1_20:3)	C46H84NO8P	809.592	810.599	[M+H]+	8.3	0.0078125	0.103207	1.48682
(+)	PC(28:0)	C36H72NO8P	677.496	678.504	[M+H]+	5.76	0.0273438	0.159611	1.70771
(+)	PC(30:1)	C38H74NO8P	703.512	704.519	[M+H]+	5.95	0.0078125	0.103207	1.76967
(+)	PC(38:2)	C46H88NO8P	813.627	814.634	[M+H]+	11.48	0.0390625	0.184994	1.26553
(+)	PC(38:3)	C46H86NO8P	811.61	812.617	[M+H]+	10.23	0.0273438	0.159611	1.30791
(+)	PC(O-24:1_20:4) // PC(P-24:0_20:4)	C52H96NO7P	877.693	878.7	[M+H]+	12.08	0.0390625	0.184994	1.19576
(+)	SM(d18:0/16:0)	C39H81N2O6P	704.583	705.591	[M+H]+	7.47	0.0195312	0.136176	1.15201
(+)	SM(d18:0/22:0)	C45H93N2O6P	788.673	789.68	[M+H]+	11.84	0.0117188	0.108941	1.11386
(+)	SM(d18:1/15:0)	C38H77N2O6P	688.551	689.558	[M+H]+	6.25	0.0195312	0.136176	1.13588
(+)	SM(d18:1/19:0)	C42H85N2O6P	744.612	745.62	[M+H]+	9.68	0.0195312	0.136176	1.15702
(+)	SM(d18:1/23:0)	C46H93N2O6P	800.678	801.685	[M+H]+	12	0.0078125	0.103207	1.15067
(-)	SM(d18:1/24:0)	C47H95N2O6P	814.693	873.706	[M+CH3COO]-	12.13	0.00390625	0.0891335	1.10917
(+)	SM(d18:1/24:1)	C47H93N2O6P	812.678	813.685	[M+H]+	11.85	0.0390625	0.184994	1.12385
(+)	SM(d18:2/14:0)	C37H73N2O6P	672.519	673.527	[M+H]+	5.02	0.0273438	0.159611	1.22928
(+)	SM(d18:2/16:0)	C39H77N2O6P	700.552	701.559	[M+H]+	5.91	0.0117188	0.108941	1.14642
(+)	SM(d18:2/22:0)	C45H89N2O6P	784.639	785.647	[M+H]+	11.33	0.00390625	0.0891335	1.1275
(+)	SM(d30:1)	C35H71N2O6P	646.505	647.512	[M+H]+	4.87	0.0078125	0.103207	1.29557
(+)	SM(d32:1)	C37H75N2O6P	674.537	675.544	[M+H]+	5.71	0.0195312	0.136176	1.19453
(+)	SM(d35:1)	C40H81N2O6P	716.582	717.59	[M+H]+	7.66	0.0117188	0.108941	1.14344
(+)	SM(d38:1)	C43H87N2O6P	758.63	759.637	[M+H]+	11.01	0.0117188	0.108941	1.13618
(+)	SM(d38:2)	C43H85N2O6P	756.614	757.621	[M+H]+	8.97	0.0390625	0.184994	1.10728
(+)	SM(d39:1)	C44H89N2O6P	772.644	773.651	[M+H]+	11.61	0.0117188	0.108941	1.15934
(+)	SM(d40:1)	C45H91N2O6P	786.663	787.67	[M+H]+	11.84	0.00390625	0.0891335	1.14163
(+)	SM(d42:1)	C47H95N2O6P	814.693	815.701	[M+H]+	12.13	0.00390625	0.0891335	1.10818
(+)	TG(42:0)	C45H86O6	722.642	781.703	[M+C2H7N2]+	13.07	0.0390625	0.184994	1.79739
(+)	TG(42:0)	C45H86O6	722.642	740.675	[M+NH4]+	13.07	0.0390625	0.184994	1.96857
(+)	TG(44:0)	C47H90O6	750.674	809.734	[M+C2H7N2]+	13.43	0.0390625	0.184994	1.60545
(+)	TG(44:0)	C47H90O6	750.674	773.652	[M+Na]+	13.43	0.00390625	0.0891335	2.05881
(+)	TG(46:1)	C49H92O6	776.689	799.678	[M+Na]+	13.43	0.0273438	0.159611	1.75695
(+)	TG(47:0)	C50H96O6	792.721	810.754	[M+NH4]+	14.08	0.0273438	0.159611	1.74868
(+)	TG(52:1)	C55H104O6	860.783	883.771	[M+Na]+	14.91	0.00390625	0.0891335	1.86319
