## Supplementary Table 4 for "A lipidomic exploration of the effects of high-intensity interval exercise in healthy men after metformin intake"

### Sheet: TableS4 (T4)
ESI	Compound Name	Formula	Monoisotopic mass	m/z	Adduct	RT (min)	p-value	FDR (p-BH)	Fold change
(+)	CAR(2:0)	C9H17NO4	203.115	204.123	[M+H]+	0.76	0.00390625	0.122559	2.99342
(-)	FA(16:1)	C16H30O2	254.224	253.217	[M-H]-	2.46	0.00390625	0.122559	1.88223
(-)	FA(18:2)	C18H32O2	280.241	279.233	[M-H]-	2.74	0.00390625	0.122559	1.9811
(-)	FA(18:3)	C18H30O2	278.224	277.217	[M-H]-	2.24	0.0078125	0.163411	1.62496
(-)	FA(20:0)	C20H40O2	312.303	311.295	[M-H]-	4.78	0.00390625	0.122559	1.1754
(-)	FA(20:1)	C20H38O2	310.287	309.28	[M-H]-	4.13	0.00390625	0.122559	2.33395
(-)	FA(20:2)	C20H36O2	308.271	307.264	[M-H]-	3.56	0.00390625	0.122559	2.11633
(-)	FA(20:3)	C20H34O2	306.256	305.249	[M-H]-	3.05	0.0078125	0.163411	1.7437
(-)	FA(20:4)	C20H32O2	304.24	303.233	[M-H]-	2.65	0.0078125	0.163411	1.42112
(+)	LPC(16:0)	C24H50NO7P	495.333	496.341	[M+H]+	2.51	0.0117188	0.173024	0.895497
(+)	PC(14:0_18:2)	C40H76NO8P	729.531	730.539	[M+H]+	6.22	0.0078125	0.163411	1.41956
(+)	PC(14:0_20:4)	C42H76NO8P	753.53	754.537	[M+H]+	6.08	0.0117188	0.173024	1.34221
(+)	PC(26:0)	C34H68NO8P	649.466	650.474	[M+H]+	4.93	0.00390625	0.122559	1.84504
(+)	PC(28:0)	C36H72NO8P	677.496	678.504	[M+H]+	5.76	0.0117188	0.173024	1.64384
(+)	SM(d30:1)	C35H71N2O6P	646.505	647.512	[M+H]+	4.87	0.0117188	0.173024	1.21545
