## Supplementary Table 5 for "A lipidomic exploration of the effects of high-intensity interval exercise in healthy men after metformin intake"

### Sheet: TableS5 (T5)
ESI	Compound Name	Formula	Monoisotopic mass	m/z	Adduct	RT (min)	p-value	FDR (p-BH)	Fold change
(+)	CAR(2:0)	C9H17NO4	203.115	204.123	[M+H]+	0.76	0.00390625	0.0891335	1.75664
(+)	CAR(14:1)	C21H39NO4	369.287	370.295	[M+H]+	1.31	0.0195312	0.111417	1.54461
(+)	CAR(14:2)	C21H37NO4	367.273	368.28	[M+H]+	1.14	0.0195312	0.111417	1.37195
(+)	CAR(16:0)	C23H45NO4	399.336	400.343	[M+H]+	2.29	0.00390625	0.0891335	1.26133
(+)	CE(18:2)	C45H76O2	648.585	666.615	[M+NH4]+	15.18	0.0273438	0.124787	1.11246
(+)	Cer(d18:1/22:0)	C40H79NO3	621.606	622.613	[M+H]+	12.14	0.00390625	0.0891335	1.19175
(+)	Cer(d18:1/23:0)	C41H81NO3	635.62	636.627	[M+H]+	12.28	0.0195312	0.111417	1.18021
(+)	Cer(d18:1/24:0)	C42H83NO3	649.637	650.645	[M+H]+	12.42	0.0078125	0.103207	1.15114
(+)	Cer(d18:2/24:0)	C42H81NO3	647.621	648.628	[M+H]+	12.15	0.00390625	0.0891335	1.16366
(-)	FA(18:2)	C18H32O2	280.241	279.233	[M-H]-	2.74	0.00390625	0.0891335	1.48775
(-)	FA(20:1)	C20H38O2	310.287	309.28	[M-H]-	4.13	0.00390625	0.0891335	1.82454
(-)	FA(20:2)	C20H36O2	308.271	307.264	[M-H]-	3.56	0.0078125	0.103207	1.74806
(-)	FA(20:3)	C20H34O2	306.256	305.249	[M-H]-	3.05	0.0273438	0.124787	1.43217
(-)	FA(20:4)	C20H32O2	304.24	303.233	[M-H]-	2.65	0.0390625	0.150841	1.23166
(+)	HexCer(d18:1/16:0)	C40H77NO8	699.56	700.568	[M+H]+	7.13	0.0195312	0.111417	1.11881
(+)	LPC(14:0)	C22H46NO7P	467.301	468.309	[M+H]+	1.73	0.0117188	0.108941	1.41972
(+)	LPC(16:1)	C24H48NO7P	493.317	494.324	[M+H]+	1.9	0.0273438	0.124787	1.18597
(+)	PC(14:0_18:2)	C40H76NO8P	729.531	730.539	[M+H]+	6.22	0.00390625	0.0891335	1.52033
(+)	PC(14:0_20:4)	C42H76NO8P	753.53	754.537	[M+H]+	6.08	0.00390625	0.0891335	1.49642
(+)	PC(15:0_16:0)	C39H78NO8P	719.544	720.551	[M+H]+	7.7	0.0195312	0.111417	1.36127
(+)	PC(16:0_18:0)	C42H84NO8P	761.593	762.6	[M+H]+	11.02	0.0117188	0.108941	1.25453
(+)	PC(16:0_18:2)	C42H80NO8P	757.563	758.571	[M+H]+	7.57	0.0117188	0.108941	1.07766
(+)	PC(18:0_20:4)	C46H84NO8P	809.594	810.601	[M+H]+	9.24	0.0117188	0.108941	1.19521
(+)	PC(18:0_22:5)	C48H86NO8P	835.608	836.615	[M+H]+	10.25	0.0273438	0.124787	1.25466
(+)	PC(18:1_18:2)	C44H82NO8P	783.579	784.586	[M+H]+	7.79	0.0195312	0.111417	1.13092
(+)	PC(18:1_20:3)	C46H84NO8P	809.592	810.599	[M+H]+	8.3	0.0078125	0.103207	1.38965
(+)	PC(28:0)	C36H72NO8P	677.496	678.504	[M+H]+	5.76	0.0117188	0.108941	1.61208
(+)	PC(29:0)	C37H74NO8P	691.511	692.518	[M+H]+	6.31	0.0273438	0.124787	1.68037
(+)	PC(30:1)	C38H74NO8P	703.512	704.519	[M+H]+	5.95	0.0390625	0.150841	1.62506
(+)	PC(36:4)	C44H80NO8P	781.562	782.57	[M+H]+	7.38	0.0390625	0.150841	1.12926
(+)	PC(38:2)	C46H88NO8P	813.627	814.634	[M+H]+	11.48	0.0117188	0.108941	1.26112
(+)	PC(38:3)	C46H86NO8P	811.61	812.617	[M+H]+	10.23	0.0195312	0.111417	1.33621
(+)	PC(38:5)	C46H82NO8P	807.578	808.585	[M+H]+	7.56	0.0390625	0.150841	1.13641
(+)	PC(O-20:0_20:4)	C48H90NO7P	823.647	824.654	[M+H]+	11.82	0.00390625	0.0891335	1.17619
(+)	PC(O-22:1_20:4) // PC(P-22:0_20:4)	C50H92NO7P	849.662	850.669	[M+H]+	11.82	0.0078125	0.103207	1.12986
(+)	SM(d18:0/16:0)	C39H81N2O6P	704.583	705.591	[M+H]+	7.47	0.00390625	0.0891335	1.11453
(+)	SM(d18:0/22:0)	C45H93N2O6P	788.673	789.68	[M+H]+	11.84	0.0273438	0.124787	1.12427
(+)	SM(d18:1/15:0)	C38H77N2O6P	688.551	689.558	[M+H]+	6.25	0.0273438	0.124787	1.12819
(+)	SM(d18:1/16:0)	C39H79N2O6P	702.568	703.575	[M+H]+	6.89	0.0117188	0.108941	1.65869
(+)	SM(d18:1/19:0)	C42H85N2O6P	744.612	745.62	[M+H]+	9.68	0.0195312	0.111417	1.12733
(+)	SM(d18:1/23:0)	C46H93N2O6P	800.678	801.685	[M+H]+	12	0.0078125	0.103207	1.18109
(-)	SM(d18:1/24:0)	C47H95N2O6P	814.693	873.706	[M+CH3COO]-	12.13	0.0273438	0.124787	1.11238
(+)	SM(d18:1/24:1)	C47H93N2O6P	812.678	813.685	[M+H]+	11.85	0.0390625	0.150841	1.10721
(+)	SM(d18:2/14:0)	C37H73N2O6P	672.519	673.527	[M+H]+	5.02	0.0195312	0.111417	1.21998
(+)	SM(d18:2/16:0)	C39H77N2O6P	700.552	701.559	[M+H]+	5.91	0.0117188	0.108941	1.13064
(+)	SM(d18:2/22:0)	C45H89N2O6P	784.639	785.647	[M+H]+	11.33	0.0078125	0.103207	1.1086
(+)	SM(d30:1)	C35H71N2O6P	646.505	647.512	[M+H]+	4.87	0.0273438	0.124787	1.32901
(+)	SM(d35:1)	C40H81N2O6P	716.582	717.59	[M+H]+	7.66	0.0273438	0.124787	1.11314
(+)	SM(d38:1)	C43H87N2O6P	758.63	759.637	[M+H]+	11.01	0.0078125	0.103207	1.1422
(+)	SM(d38:2)	C43H85N2O6P	756.614	757.621	[M+H]+	8.97	0.0195312	0.111417	1.10528
(+)	SM(d39:1)	C44H89N2O6P	772.644	773.651	[M+H]+	11.61	0.0195312	0.111417	1.15878
(+)	SM(d40:1)	C45H91N2O6P	786.663	787.67	[M+H]+	11.84	0.0195312	0.111417	1.13186
(+)	SM(d42:1)	C47H95N2O6P	814.693	815.701	[M+H]+	12.13	0.0390625	0.150841	1.09578
(+)	TG(38:0)	C41H78O6	666.58	684.61	[M+NH4]+	12.46	0.0195312	0.111417	1.36947
(+)	TG(40:0)	C43H82O6	694.611	753.671	[M+C2H7N2]+	12.75	0.0273438	0.124787	1.26538
(+)	TG(42:0)	C45H86O6	722.642	740.675	[M+NH4]+	13.07	0.0195312	0.111417	1.31719
(+)	TG(42:2)	C45H82O6	718.611	736.643	[M+NH4]+	12.52	0.0195312	0.111417	1.31499
(+)	TG(44:1)	C47H88O6	748.658	807.718	[M+C2H7N2]+	13.07	0.0390625	0.150841	1.33395
(+)	TG(44:2)	C47H86O6	746.642	769.634	[M+Na]+	12.79	0.0195312	0.111417	1.3871
(+)	TG(46:3)	C49H88O6	772.658	790.691	[M+NH4]+	12.82	0.0390625	0.150841	1.35946
(+)	TG(48:0)	C51H98O6	806.736	824.769	[M+NH4]+	14.35	0.0390625	0.150841	1.38605
(+)	TG(50:0)	C53H102O6	834.768	852.799	[M+NH4]+	14.93	0.0390625	0.150841	1.40254
(+)	TG(51:0)	C54H104O6	848.783	907.847	[M+C2H7N2]+	15.57	0.0195312	0.111417	1.54177
(+)	TG(52:1)	C55H104O6	860.783	883.771	[M+Na]+	14.91	0.00390625	0.0891335	1.67107
