## Supplementary Table 1 for "A lipidomic exploration of the effects of high-intensity interval exercise in healthy men after metformin intake"

### Sheet: TableS1 (all annotated)
ESI	Compound Name	Formula	Monoisotopic mass	m/z	Adduct	RT (min)
(+)	CAR(2:0)	C9H17NO4	203.115	204.123	[M+H]+	0.76
(+)	CAR(6:0)	C13H25NO4	259.179	260.186	[M+H]+	0.81
(+)	CAR(8:0)	C15H29NO4	287.21	288.217	[M+H]+	0.85
(+)	CAR(8:1)	C15H27NO4	285.194	286.201	[M+H]+	0.83
(+)	CAR(10:0)	C17H33NO4	315.241	316.248	[M+H]+	0.96
(+)	CAR(10:1)	C17H31NO4	313.226	314.233	[M+H]+	0.9
(+)	CAR(12:0)	C19H37NO4	343.272	344.28	[M+H]+	1.16
(+)	CAR(12:1)	C19H35NO4	341.257	342.264	[M+H]+	1.04
(+)	CAR(13:0)	C20H39NO4	357.288	358.296	[M+H]+	1.26
(+)	CAR(13:1)	C20H37NO4	355.272	356.279	[M+H]+	1.14
(+)	CAR(14:1)	C21H39NO4	369.288	370.295	[M+H]+	1.31
(+)	CAR(14:2)	C21H37NO4	367.273	368.281	[M+H]+	1.14
(+)	CAR(16:0)	C23H45NO4	399.335	400.342	[M+H]+	2.29
(+)	CAR(18:0)	C25H49NO4	427.366	428.374	[M+H]+	3.15
(+)	CAR(18:1)	C25H47NO4	425.351	426.358	[M+H]+	2.48
(+)	CE(18:2)	C45H76O2	648.585	666.619	[M+NH4]+	15.18
(-)	Cer(d18:0/23:0)	C41H83NO3	637.637	696.648	[M+CH3COO]-	12.36
(-)	Cer(d18:0/24:0)	C42H85NO3	651.653	710.667	[M+CH3COO]-	12.51
(+)	Cer(d18:1/22:0)	C40H79NO3	621.606	622.613	[M+H]+	12.14
(+)	Cer(d18:1/23:0)	C41H81NO3	635.622	636.629	[M+H]+	12.28
(+)	Cer(d18:1/24:0)	C42H83NO3	649.637	650.644	[M+H]+	12.42
(-)	Cer(d18:1/25:1)	C43H83NO3	661.637	720.65	[M+CH3COO]-	12.21
(+)	Cer(d18:2/24:0)	C42H81NO3	647.622	648.629	[M+H]+	12.15
(+)	Cer(d19:1/24:0)	C43H85NO3	663.653	664.659	[M+H]+	12.53
(-)	FA(16:1)	C16H30O2	254.225	253.217	[M-H]-	2.46
(-)	FA(18:2)	C18H32O2	280.24	279.234	[M-H]-	2.74
(-)	FA(18:3)	C18H30O2	278.225	277.217	[M-H]-	2.24
(-)	FA(20:0)	C20H40O2	312.303	311.296	[M-H]-	4.78
(-)	FA(20:1)	C20H38O2	310.287	309.28	[M-H]-	4.13
(-)	FA(20:2)	C20H36O2	308.272	307.264	[M-H]-	3.56
(-)	FA(20:3)	C20H34O2	306.256	305.249	[M-H]-	3.05
(-)	FA(20:4)	C20H32O2	304.24	303.233	[M-H]-	2.65
(+)	HexCer(d18:1/16:0)	C40H77NO8	699.56	700.569	[M+H]+	7.13
(+)	HexCer(d18:1/22:0)	C46H89NO8	783.659	784.665	[M+H]+	11.87
(+)	HexCer(d18:1/24:0)	C48H93NO8	811.689	812.696	[M+H]+	12.12
(+)	HexCer(d20:2/22:0)	C48H91NO8	809.661	810.668	[M+H]+	11.88
(+)	LPC(14:0)	C22H46NO7P	467.301	468.308	[M+H]+	1.73
(+)	LPC(15:0)	C23H48NO7P	481.317	482.324	[M+H]+	2.1
(+)	LPC(16:0)	C24H50NO7P	495.333	496.341	[M+H]+	2.51
(+)	LPC(16:1)	C24H48NO7P	493.317	494.324	[M+H]+	1.9
(+)	LPC(17:0)	C25H52NO7P	509.348	510.355	[M+H]+	2.81
(+)	LPC(17:0)	C25H52NO7P	509.348	510.355	[M+H]+	2.94
(+)	LPC(17:1)	C25H50NO7P	507.332	508.339	[M+H]+	2.28
(+)	LPC(18:0)	C26H54NO7P	523.364	524.371	[M+H]+	3.36
(-)	LPC(18:2)	C26H50NO7P	519.332	578.346	[M+CH3COO]-	2.11
(+)	LPC(18:3)	C26H48NO7P	517.317	518.324	[M+H]+	1.75
(+)	LPC(20:0)	C28H58NO7P	551.396	552.402	[M+H]+	4.12
(+)	LPC(20:1)	C28H56NO7P	549.38	550.387	[M+H]+	3.46
(+)	LPC(20:2)	C28H54NO7P	547.362	548.37	[M+H]+	2.91
(-)	LPC(20:3)	C28H52NO7P	545.348	604.362	[M+CH3COO]-	2.39
(+)	LPC(20:5)	C28H48NO7P	541.317	542.324	[M+H]+	1.68
(+)	LPC(22:4)	C30H54NO7P	571.364	572.37	[M+H]+	2.73
(+)	LPC(22:6)	C30H50NO7P	567.332	568.339	[M+H]+	2.01
(+)	LPC(O-16:0)	C24H52NO6P	481.353	482.36	[M+H]+	2.93
(+)	LPC(O-16:1) // LPC(P-16:0)	C24H50NO6P	479.337	480.344	[M+H]+	2.89
(+)	LPC(O-18:1) // LPC(P-18:0)	C26H54NO6P	507.369	508.376	[M+H]+	3.08
(+)	LPE(16:0)	C21H44NO7P	453.285	454.293	[M+H]+	2.61
(+)	LPE(18:0)	C23H48NO7P	481.317	482.324	[M+H]+	3.45
(+)	LPE(18:2)	C23H44NO7P	477.286	478.293	[M+H]+	2.23
(+)	LPE(20:4)	C25H44NO7P	501.287	502.294	[M+H]+	2.18
(+)	LPE(22:6)	C27H44NO7P	525.286	526.293	[M+H]+	2.11
(+)	LPE(O-16:1) // LPE(P-16:0)	C21H44NO6P	437.296	438.303	[M+H]+	2.98
(+)	LPE(O-18:1) // LPE(P-18:0)	C23H48NO6P	465.324	466.331	[M+H]+	3.79
(+)	PC(14:0_18:2)	C40H76NO8P	729.531	730.538	[M+H]+	6.22
(+)	PC(14:0_20:4)	C42H76NO8P	753.53	754.537	[M+H]+	6.08
(+)	PC(15:0_16:0)	C39H78NO8P	719.544	720.553	[M+H]+	7.43
(+)	PC(15:0_16:0)	C39H78NO8P	719.544	720.553	[M+H]+	7.7
(+)	PC(15:0_18:2)	C41H78NO8P	743.547	744.554	[M+H]+	6.85
(+)	PC(15:0_22:6)	C45H78NO8P	791.547	792.553	[M+H]+	6.43
(+)	PC(16:0/16:0)	C40H80NO8P	733.563	734.57	[M+H]+	8.62
(+)	PC(16:0_18:0)	C42H84NO8P	761.593	762.601	[M+H]+	11.02
(+)	PC(16:0_18:1)	C42H82NO8P	759.578	760.586	[M+H]+	8.9
(+)	PC(16:0_18:2)	C42H80NO8P	757.562	758.57	[M+H]+	7.57
(+)	PC(16:1_18:2)	C42H78NO8P	755.547	756.553	[M+H]+	6.52
(+)	PC(16:1_22:6)	C46H78NO8P	803.551	804.558	[M+H]+	6.55
(+)	PC(17:0_18:1)	C43H84NO8P	773.593	774.6	[M+H]+	10.05
(+)	PC(17:0_18:2)	C43H82NO8P	771.578	772.586	[M+H]+	8.17
(+)	PC(17:0_18:2)	C43H82NO8P	771.578	772.586	[M+H]+	8.47
(+)	PC(17:0_20:3)	C45H84NO8P	797.593	798.6	[M+H]+	8.76
(+)	PC(17:0_20:3)	C45H84NO8P	797.593	798.6	[M+H]+	9.06
(+)	PC(17:0_20:4)	C45H82NO8P	795.578	796.585	[M+H]+	7.95
(+)	PC(17:0_20:4)	C45H82NO8P	795.578	796.585	[M+H]+	8.22
(+)	PC(18:0_20:4)	C46H84NO8P	809.593	810.602	[M+H]+	9.24
(+)	PC(18:0_18:1)	C44H86NO8P	787.609	788.617	[M+H]+	11.27
(+)	PC(18:0_20:3)	C46H86NO8P	811.609	812.617	[M+H]+	10.97
(+)	PC(18:0_22:5)	C48H86NO8P	835.608	836.616	[M+H]+	9.47
(+)	PC(18:0_22:5)	C48H86NO8P	835.608	836.616	[M+H]+	10.25
(+)	PC(18:0_22:6)	C48H84NO8P	833.593	834.601	[M+H]+	8.81
(+)	PC(18:1/18:1)	C44H84NO8P	785.593	786.602	[M+H]+	9.19
(+)	PC(18:1/20:3)	C46H84NO8P	809.593	810.601	[M+H]+	8.69
(+)	PC(18:1_18:2)	C44H82NO8P	783.578	784.586	[M+H]+	7.79
(+)	PC(18:1_18:2)	C44H82NO8P	783.578	784.586	[M+H]+	8.07
(+)	PC(18:1_20:3)	C46H84NO8P	809.592	810.601	[M+H]+	8.3
(+)	PC(18:2/18:2)	C44H80NO8P	781.562	782.57	[M+H]+	6.72
(+)	PC(18:2_20:4)	C46H80NO8P	805.562	806.57	[M+H]+	6.55
(+)	PC(18:2_20:4)	C46H80NO8P	805.562	806.57	[M+H]+	7.08
(+)	PC(20:4/20:4)	C48H80NO8P	829.562	830.569	[M+H]+	6.33
(+)	PC(26:0)	C34H68NO8P	649.466	650.474	[M+H]+	4.93
(+)	PC(28:0)	C36H72NO8P	677.496	678.506	[M+H]+	5.76
(+)	PC(29:0)	C37H74NO8P	691.511	692.518	[M+H]+	6.31
(+)	PC(30:1)	C38H74NO8P	703.515	704.522	[M+H]+	5.95
(+)	PC(33:0)	C41H82NO8P	747.578	748.584	[M+H]+	9.29
(+)	PC(35:3)	C43H80NO8P	769.561	770.569	[M+H]+	7.56
(+)	PC(36:4)	C44H80NO8P	781.562	782.57	[M+H]+	7.38
(+)	PC(36:5)	C44H78NO8P	779.546	780.554	[M+H]+	6.52
(+)	PC(38:2)	C46H88NO8P	813.627	814.634	[M+H]+	11.48
(+)	PC(38:3)	C46H86NO8P	811.61	812.617	[M+H]+	10.23
(+)	PC(38:5)	C46H82NO8P	807.578	808.585	[M+H]+	7.56
(+)	PC(38:5)	C46H82NO8P	807.577	808.585	[M+H]+	8.05
(+)	PC(39:6)	C47H82NO8P	819.578	820.586	[M+H]+	7.87
(+)	PC(40:7)	C48H82NO8P	831.578	832.586	[M+H]+	7.27
(+)	PC(42:10)	C50H80NO8P	853.565	854.572	[M+H]+	6.12
(+)	PC(42:8)	C50H84NO8P	857.592	858.599	[M+H]+	7.57
(-)	PC(O-16:0_20:4)	C44H82NO7P	767.583	826.597	[M+CH3COO]-	8.36
(+)	PC(O-16:0_20:4)	C44H82NO7P	767.583	768.59	[M+H]+	8.99
(-)	PC(O-16:1_20:4) // PC(P-16:0_20:4)	C44H80NO7P	765.567	824.581	[M+CH3COO]-	8.06
(+)	PC(O-18:1/18:2) // PC(P-18:0/18:2)	C44H84NO7P	769.598	770.605	[M+H]+	9.35
(+)	PC(O-20:0_20:4)	C48H90NO7P	823.647	824.654	[M+H]+	11.82
(+)	PC(O-22:1_20:4) // PC(P-22:0_20:4)	C50H92NO7P	849.662	850.669	[M+H]+	11.82
(+)	PC(O-24:1_20:4) // PC(P-24:0_20:4)	C52H96NO7P	877.693	878.7	[M+H]+	12.08
(+)	PC(O-24:1_22:6) // PC(P-24:0_22:6)	C54H96NO7P	901.688	902.695	[M+H]+	12.01
(+)	PC(O-24:2_20:4) // PC(P-24:1_20:4)	C52H94NO7P	875.677	876.681	[M+H]+	11.86
(+)	PC(O-24:2_20:4) // PC(P-24:1_20:4)	C52H94NO7P	875.677	876.679	[M+H]+	12.07
(+)	PC(O-38:4) // PC(P-38:3)	C46H86NO7P	795.614	796.621	[M+H]+	10.83
(+)	PC(O-38:5) // PC(P-38:4)	C46H84NO7P	793.598	794.606	[M+H]+	10.35
(+)	PC(O-38:6) // PC(P-38:5)	C46H82NO7P	791.582	792.589	[M+H]+	8.07
(+)	PC(O-40:6) // PC(P-40:5)	C48H86NO7P	819.613	820.62	[M+H]+	10.25
(+)	PC(O-46:8) // PC(P-46:7)	C54H94NO7P	899.682	900.689	[M+H]+	11.83
(+)	PE(16:0/18:2)	C39H74NO8P	715.52	716.523	[M+H]+	7.84
(+)	PE(18:0_20:4)	C43H78NO8P	767.547	768.554	[M+H]+	9.6
(+)	PE(36:2)	C41H78NO8P	743.553	744.56	[M+H]+	9.6
(+)	PE(36:4)	C41H74NO8P	739.515	740.523	[M+H]+	7.64
(+)	PE(38:5)	C43H76NO8P	765.531	766.54	[M+H]+	7.84
(-)	PE(O-18:1_20:4)	C43H78NO7P	751.552	750.544	[M-H]-	10.68
(-)	PI(16:0/20:4)	C45H79O13P	858.526	857.518	[M-H]-	5.75
(-)	PI(18:0_18:2)	C45H83O13P	862.557	861.55	[M-H]-	6.77
(-)	PI(18:0_18:2)	C45H83O13P	862.557	861.549	[M-H]-	6.96
(+)	SM(d18:0/16:0)	C39H81N2O6P	704.583	705.591	[M+H]+	7.47
(+)	SM(d18:0/20:0)	C43H89N2O6P	760.644	761.651	[M+H]+	11.52
(+)	SM(d18:0/22:0)	C45H93N2O6P	788.673	789.68	[M+H]+	11.84
(+)	SM(d18:1/15:0)	C38H77N2O6P	688.551	689.558	[M+H]+	6.25
(+)	SM(d18:1/16:0)	C39H79N2O6P	702.568	703.576	[M+H]+	6.89
(+)	SM(d18:1/19:0)	C42H85N2O6P	744.612	745.62	[M+H]+	9.68
(+)	SM(d18:1/23:0)	C46H93N2O6P	800.678	801.685	[M+H]+	12
(-)	SM(d18:1/24:0)	C47H95N2O6P	814.693	873.708	[M+CH3COO]-	12.13
(+)	SM(d18:1/24:1)	C47H93N2O6P	812.677	813.685	[M+H]+	11.85
(+)	SM(d18:1/25:0)	C48H97N2O6P	828.697	829.705	[M+H]+	12.1
(+)	SM(d18:2/14:0)	C37H73N2O6P	672.519	673.528	[M+H]+	5.02
(+)	SM(d18:2/16:0)	C39H77N2O6P	700.552	701.56	[M+H]+	5.91
(+)	SM(d18:2/17:0)	C40H79N2O6P	714.568	715.575	[M+H]+	6.49
(+)	SM(d18:2/22:0)	C45H89N2O6P	784.639	785.647	[M+H]+	11.33
(+)	SM(d18:2/24:1)	C47H91N2O6P	810.662	811.67	[M+H]+	11.35
(+)	SM(d30:1)	C35H71N2O6P	646.505	647.512	[M+H]+	4.87
(+)	SM(d32:1)	C37H75N2O6P	674.537	675.544	[M+H]+	5.71
(+)	SM(d35:1)	C40H81N2O6P	716.583	717.59	[M+H]+	7.66
(+)	SM(d38:1)	C43H87N2O6P	758.63	759.638	[M+H]+	11.01
(+)	SM(d38:2)	C43H85N2O6P	756.615	757.621	[M+H]+	8.97
(+)	SM(d39:1)	C44H89N2O6P	772.644	773.651	[M+H]+	11.61
(+)	SM(d40:1)	C45H91N2O6P	786.663	787.67	[M+H]+	11.84
(+)	SM(d40:3)	C45H87N2O6P	782.63	783.635	[M+H]+	9.14
(+)	SM(d41:2)	C46H91N2O6P	798.661	799.668	[M+H]+	11.7
(+)	SM(d42:1)	C47H95N2O6P	814.693	815.701	[M+H]+	12.13
(+)	TG(14:0_16:0_20:4)	C53H94O6	826.705	844.738	[M+NH4]+	13.15
(+)	TG(14:0_16:1_18:1)	C51H94O6	802.705	820.739	[M+NH4]+	13.45
(+)	TG(14:0_18:2_18:2)	C53H94O6	826.705	849.694	[M+Na]+	13.15
(+)	TG(15:0_16:0_18:1)	C52H98O6	818.736	836.77	[M+NH4]+	14.07
(+)	TG(15:0_16:1_18:2)	C52H94O6	814.705	832.738	[M+NH4]+	13.46
(+)	TG(15:0_18:1_18:2)	C54H98O6	842.736	865.725	[M+Na]+	13.66
(+)	TG(16:0_16:0_18:1)	C53H100O6	832.752	855.741	[M+Na]+	14.34
(+)	TG(16:0_17:0_18:0)	C54H104O6	848.783	866.816	[M+NH4]+	15.24
(+)	TG(16:0_17:0_18:1)	C54H102O6	846.768	864.801	[M+NH4]+	14.59
(+)	TG(16:0_18:1_18:1)	C55H102O6	858.768	876.803	[M+NH4]+	14.32
(+)	TG(16:0_18:1_20:4)	C57H100O6	880.752	898.786	[M+NH4]+	13.7
(+)	TG(16:0_18:1_20:5)	C57H98O6	878.736	896.769	[M+NH4]+	13.21
(+)	TG(16:0_18:1_20:5)	C57H98O6	878.736	896.77	[M+NH4]+	13.49
(+)	TG(16:0_18:1_20:5)	C57H98O6	878.736	896.771	[M+NH4]+	13.51
(+)	TG(16:0_18:2_20:5)	C57H96O6	876.721	894.754	[M+NH4]+	13.08
(+)	TG(18:1_18:1_20:4)	C59H102O6	906.768	929.757	[M+Na]+	13.7
(+)	TG(18:1_18:1_22:6)	C61H102O6	930.768	948.8	[M+NH4]+	13.36
(+)	TG(18:1_18:1_22:6)	C61H102O6	930.768	948.801	[M+NH4]+	13.54
(+)	TG(18:1_18:2_18:2)	C57H100O6	880.752	903.741	[M+Na]+	13.7
(+)	TG(18:1_18:2_20:4)	C59H100O6	904.752	927.742	[M+Na]+	13.36
(+)	TG(18:1_18:2_20:5)	C59H98O6	902.736	925.727	[M+Na]+	13.19
(+)	TG(18:2_18:2_18:3)	C57H96O6	876.721	899.711	[M+Na]+	13.21
(+)	TG(18:2_18:2_20:4)	C59H98O6	902.736	920.769	[M+NH4]+	13.2
(+)	TG(38:0)	C41H78O6	666.58	684.613	[M+NH4]+	12.46
(+)	TG(38:0)	C41H78O6	666.58	725.64	[M+C2H7N2]+	12.49
(+)	TG(38:1)	C41H76O6	664.564	723.636	[M+C2H7N2]+	12.55
(+)	TG(40:0)	C43H82O6	694.611	753.671	[M+C2H7N2]+	12.75
(+)	TG(40:1)	C43H80O6	692.595	710.631	[M+NH4]+	12.48
(+)	TG(42:0)	C45H86O6	722.642	781.703	[M+C2H7N2]+	13.07
(+)	TG(42:0)	C45H86O6	722.642	740.676	[M+NH4]+	13.07
(+)	TG(42:1)	C45H84O6	720.627	779.689	[M+C2H7N2]+	12.76
(+)	TG(42:1)	C45H84O6	720.627	738.66	[M+NH4]+	12.76
(+)	TG(42:2)	C45H82O6	718.611	736.643	[M+NH4]+	12.52
(+)	TG(44:0)	C47H90O6	750.674	809.734	[M+C2H7N2]+	13.43
(+)	TG(44:0)	C47H90O6	750.674	773.662	[M+Na]+	13.43
(+)	TG(44:1)	C47H88O6	748.658	807.718	[M+C2H7N2]+	13.07
(+)	TG(44:1)	C47H88O6	748.658	766.692	[M+NH4]+	13.07
(+)	TG(44:2)	C47H86O6	746.642	805.703	[M+C2H7N2]+	12.8
(+)	TG(44:2)	C47H86O6	746.642	769.631	[M+Na]+	12.79
(+)	TG(45:0)	C48H92O6	764.689	782.723	[M+NH4]+	13.63
(+)	TG(46:0)	C49H94O6	778.705	796.739	[M+NH4]+	13.85
(+)	TG(46:1)	C49H92O6	776.689	799.678	[M+Na]+	13.43
(+)	TG(46:1)	C49H92O6	776.689	794.723	[M+NH4]+	13.43
(+)	TG(46:2)	C49H90O6	774.674	833.734	[M+C2H7N2]+	13.1
(+)	TG(46:2)	C49H90O6	774.674	797.662	[M+Na]+	13.1
(+)	TG(46:2)	C49H90O6	774.674	792.708	[M+NH4]+	13.1
(+)	TG(46:3)	C49H88O6	772.658	831.717	[M+C2H7N2]+	12.82
(+)	TG(46:3)	C49H88O6	772.658	790.692	[M+NH4]+	12.82
(+)	TG(47:0)	C50H96O6	792.721	810.754	[M+NH4]+	14.08
(+)	TG(48:0)	C51H98O6	806.736	824.771	[M+NH4]+	14.35
(+)	TG(48:1)	C51H96O6	804.721	827.71	[M+Na]+	13.83
(+)	TG(48:1)	C51H96O6	804.721	822.755	[M+NH4]+	13.84
(+)	TG(48:2)	C51H94O6	802.705	861.765	[M+C2H7N2]+	13.45
(+)	TG(48:3)	C51H92O6	800.689	823.678	[M+Na]+	13.12
(+)	TG(48:3)	C51H92O6	800.689	818.721	[M+NH4]+	13.12
(+)	TG(49:0)	C52H100O6	820.752	838.785	[M+NH4]+	14.59
(+)	TG(49:1)	C52H98O6	818.736	877.796	[M+C2H7N2]+	14.07
(+)	TG(50:0)	C53H102O6	834.768	852.802	[M+NH4]+	14.93
(+)	TG(50:2)	C53H98O6	830.736	853.722	[M+Na]+	13.85
(+)	TG(50:3)	C53H96O6	828.721	846.755	[M+NH4]+	13.47
(+)	TG(50:4)	C53H94O6	826.705	885.765	[M+C2H7N2]+	13.15
(+)	TG(51:0)	C54H104O6	848.783	907.847	[M+C2H7N2]+	15.57
(+)	TG(51:2)	C54H100O6	844.752	867.741	[M+Na]+	14.07
(+)	TG(51:4)	C54H96O6	840.721	899.781	[M+C2H7N2]+	13.33
(+)	TG(52:1)	C55H104O6	860.783	883.772	[M+Na]+	14.91
(+)	TG(52:4)	C55H98O6	854.736	872.771	[M+NH4]+	13.5
(+)	TG(52:5)	C55H96O6	852.721	870.753	[M+NH4]+	13.2
(+)	TG(54:0)	C57H110O6	890.83	908.863	[M+NH4]+	16.45
(+)	TG(54:1)	C57H108O6	888.815	906.848	[M+NH4]+	15.59
(+)	TG(54:2)	C57H106O6	886.799	909.788	[M+Na]+	14.88
(+)	TG(54:3)	C57H104O6	884.783	907.772	[M+Na]+	14.33
(+)	TG(54:4)	C57H102O6	882.768	905.757	[M+Na]+	13.89
(+)	TG(54:4)	C57H102O6	882.768	900.801	[M+NH4]+	13.88
(+)	TG(54:5)	C57H100O6	880.752	939.813	[M+C2H7N2]+	13.7
(+)	TG(54:6)	C57H98O6	878.736	901.726	[M+Na]+	13.21
(+)	TG(54:6)	C57H98O6	878.736	937.797	[M+C2H7N2]+	13.35
(+)	TG(54:6)	C57H98O6	878.736	901.726	[M+Na]+	13.36
(+)	TG(54:8)	C57H94O6	874.705	933.767	[M+C2H7N2]+	12.95
(+)	TG(56:2)	C59H110O6	914.83	932.863	[M+NH4]+	15.55
(+)	TG(56:6)	C59H102O6	906.768	924.801	[M+NH4]+	13.7
(+)	TG(56:7)	C59H100O6	904.752	963.813	[M+C2H7N2]+	13.36
(+)	TG(56:7)	C59H100O6	904.752	922.786	[M+NH4]+	13.52
(+)	TG(56:9)	C59H96O6	900.721	918.754	[M+NH4]+	12.96
(+)	TG(58:7)	C61H104O6	932.783	991.842	[M+C2H7N2]+	13.93
(+)	TG(58:9)	C61H100O6	928.752	987.811	[M+C2H7N2]+	13.21
