## Supplementary Table 2 for "A lipidomic exploration of the effects of high-intensity interval exercise in healthy men after metformin intake"

### Sheet: TableS2 (T0)
ESI	Compound Name	Formula	Monoisotopic mass	m/z	Adduct	RT (min)	p-value	FDR (p-BH)	Fold change
(+)	LPC(14:0)	C22H46NO7P	467.301	468.309	[M+H]+	1.73	0.0273438	0.190647	1.49156
(+)	LPC(20:0)	C28H58NO7P	551.396	552.403	[M+H]+	4.12	0.0195312	0.153198	1.18501
(+)	LPE(18:0)	C23H48NO7P	481.319	482.327	[M+H]+	3.45	0.0195312	0.153198	1.20733
(+)	PC(14:0_18:2)	C40H76NO8P	729.531	730.539	[M+H]+	6.22	0.0273438	0.190647	1.39725
(+)	PC(14:0_20:4)	C42H76NO8P	753.53	754.537	[M+H]+	6.08	0.0195312	0.153198	1.34656
(+)	PC(29:0)	C37H74NO8P	691.511	692.518	[M+H]+	6.31	0.0273438	0.190647	1.63012
(+)	TG(38:0)	C41H78O6	666.58	684.61	[M+NH4]+	12.46	0.0078125	0.115349	2.24977
(+)	TG(38:1)	C41H76O6	664.564	723.636	[M+C2H7N2]+	12.55	0.0195312	0.153198	1.73797
(+)	TG(40:0)	C43H82O6	694.611	753.671	[M+C2H7N2]+	12.75	0.0195312	0.153198	2.69425
(+)	TG(42:0)	C45H86O6	722.642	781.703	[M+C2H7N2]+	13.07	0.00390625	0.0980469	2.64669
(+)	TG(42:0)	C45H86O6	722.642	740.675	[M+NH4]+	13.07	0.00390625	0.0980469	3.7884
(+)	TG(42:1)	C45H84O6	720.627	779.689	[M+C2H7N2]+	12.76	0.0078125	0.115349	3.3616
(+)	TG(42:1)	C45H84O6	720.627	738.659	[M+NH4]+	12.76	0.0195312	0.153198	3.53808
(+)	TG(44:0)	C47H90O6	750.674	809.734	[M+C2H7N2]+	13.43	0.0117188	0.127887	2.57774
(+)	TG(44:0)	C47H90O6	750.674	773.652	[M+Na]+	13.43	0.0117188	0.127887	2.88225
(+)	TG(44:1)	C47H88O6	748.658	807.718	[M+C2H7N2]+	13.07	0.00390625	0.0980469	2.87439
(+)	TG(44:1)	C47H88O6	748.658	766.691	[M+NH4]+	13.07	0.00390625	0.0980469	3.54886
(+)	TG(44:2)	C47H86O6	746.642	805.703	[M+C2H7N2]+	12.8	0.0195312	0.153198	2.302
(+)	TG(44:2)	C47H86O6	746.642	769.634	[M+Na]+	12.79	0.0078125	0.115349	4.94487
(+)	TG(45:0)	C48H92O6	764.689	782.722	[M+NH4]+	13.63	0.0273438	0.190647	1.76307
(+)	TG(46:0)	C49H94O6	778.705	796.738	[M+NH4]+	13.85	0.00390625	0.0980469	2.78427
(+)	TG(46:1)	C49H92O6	776.689	799.678	[M+Na]+	13.43	0.00390625	0.0980469	2.20212
(+)	TG(46:1)	C49H92O6	776.689	794.723	[M+NH4]+	13.43	0.00390625	0.0980469	2.17247
(+)	TG(46:2)	C49H90O6	774.674	833.734	[M+C2H7N2]+	13.1	0.0117188	0.127887	1.62836
(+)	TG(46:2)	C49H90O6	774.674	797.662	[M+Na]+	13.1	0.0078125	0.115349	1.98046
(+)	TG(46:2)	C49H90O6	774.674	792.708	[M+NH4]+	13.1	0.0078125	0.115349	2.1271
(+)	TG(46:3)	C49H88O6	772.658	831.717	[M+C2H7N2]+	12.82	0.0117188	0.127887	1.94003
(+)	TG(47:0)	C50H96O6	792.721	810.754	[M+NH4]+	14.08	0.00390625	0.0980469	2.40242
(+)	TG(48:1)	C51H96O6	804.721	827.709	[M+Na]+	13.83	0.0195312	0.153198	1.72725
(+)	TG(48:1)	C51H96O6	804.721	822.755	[M+NH4]+	13.84	0.0117188	0.127887	2.0853
(+)	TG(48:2)	C51H94O6	802.705	861.765	[M+C2H7N2]+	13.45	0.00390625	0.0980469	1.58078
(+)	TG(48:3)	C51H92O6	800.689	823.678	[M+Na]+	13.12	0.0117188	0.127887	1.55548
(+)	TG(48:3)	C51H92O6	800.689	818.721	[M+NH4]+	13.12	0.0195312	0.153198	1.6053
(+)	TG(54:0)	C57H110O6	890.83	908.862	[M+NH4]+	16.45	0.0078125	0.115349	1.44028
